# Comprehensive single-cell atlas of the mouse retina

**DOI:** 10.1101/2024.01.24.577060

**Authors:** Jin Li, Jongsu Choi, Xuesen Cheng, Justin Ma, Shahil Pema, Joshua R. Sanes, Graeme Mardon, Benjamin J. Frankfort, Nicholas M. Tran, Yumei Li, Rui Chen

**Author notes:** These authors contributed equally to this work (Jin Li, Jongsu Choi, Xuesen Cheng). Corresponding author: Rui Chen.

## Abstract

Single-cell RNA sequencing (scRNA-seq) has advanced our understanding of cellular heterogeneity at the single-cell resolution by classifying and characterizing cell types in multiple tissues and species. While several mouse retinal scRNA-seq reference datasets have been published, each dataset either has a relatively small number of cells or is focused on specific cell classes, and thus is suboptimal for assessing gene expression patterns across all retina types at the same time. To establish a unified and comprehensive reference for the mouse retina, we first generated the largest retinal scRNA-seq dataset to date, comprising approximately 190,000 single cells from C57BL/6J mouse whole retinas. This dataset was generated through the targeted enrichment of rare population cells via antibody-based magnetic cell sorting. By integrating this new dataset with public datasets, we conducted an integrated analysis to construct the Mouse Retina Cell Atlas (MRCA) for wild-type mice, which encompasses over 330,000 single cells. The MRCA characterizes 12 major classes and 138 cell types. It captured consensus cell type characterization from public datasets and identified additional new cell types. To facilitate the public use of the MRCA, we have deposited it in CELLxGENE, UCSC Cell Browser, and the Broad Single Cell Portal for visualization and gene expression exploration. The comprehensive MRCA serves as an easy-to-use, one-stop data resource for the mouse retina communities.
