## Supplementary material for "Comprehensive single-cell atlas of the mouse retina": Table 1

### Sheet: Table 1
Table 1. scRNA-seq datasets for the MRCA
sampleid	age	gender	reference	source_label	accession	library_platform	strand_sequence	sample_note
10x3_Ms_WT_P14	P14	Male	GSE243413 (2023) WT	Chen_WT	GSE243413	10x-3'-v3	3'
10x3_Ms_WT_P180	P180	Male	GSE243413 (2023) WT	Chen_WT	GSE243413	10x-3'-v3	3'
10x3_Ms_WT_P40	P40	Male	GSE243413 (2023) WT	Chen_WT	GSE243413	10x-3'-v3	3'
10x3_Ms_WT_P90	P90	Male	GSE243413 (2023) WT	Chen_WT	GSE243413	10x-3'-v3	3'
10x3_Ms_WT_PBS_2L	P17	Male	GSE243413 (2023) WT	Chen_WT	GSE243413	10x-3'-v3	3'
10x_Retina0313v2	P56	Male	GSE243413 (2023) CD73	Chen_CD73	GSE243413	10x-3'-v2	3'	CD73 enriched
10x_Retina0423Cd73N	P56	Male	GSE243413 (2023) CD73	Chen_CD73	GSE243413	10x-3'-v3	3'	CD73 enriched
10x_Retina0426Cd73N	P56	Male	GSE243413 (2023) CD73	Chen_CD73	GSE243413	10x-3'-v3	3'	CD73 enriched
10x_mouse_CD90	P56	Male	GSE243413 (2023) CD90.1	Chen_CD90.1	GSE243413	10x-3'-v3	3'	CD90.1 enriched
10x_retina0315CD73NDRv2	P56	Male	GSE243413 (2023) CD73	Chen_CD73	GSE243413	10x-3'-v2	3'	CD73 enriched
10x_retina0315CD73Nv2	P56	Male	GSE243413 (2023) CD73	Chen_CD73	GSE243413	10x-3'-v2	3'	CD73 enriched
10x_retina0315CD73Nv3	P56	Male	GSE243413 (2023) CD73	Chen_CD73	GSE243413	10x-3'-v3	3'	CD73 enriched
10x_retina0401CD73Nv3	P56	Male	GSE243413 (2023) CD73	Chen_CD73	GSE243413	10x-3'-v3	3'	CD73 enriched
10x_retina_WT_4M	P120	Male	GSE243413 (2023) WT	Chen_WT	GSE243413	10x-3'-v3	3'
RGC_live_AC	P120	Male	GSE243413 (2023) CD90.1	Chen_CD90.1	GSE243413	10x-3'-v2	3'	CD90.1 enriched
RGC_3_AC	P120	Male	GSE243413 (2023) CD90.1	Chen_CD90.1	GSE243413	10x-3'-v2	3'	CD90.1 enriched
MouseACS1	P19	Male and Female	Yan et al (2020)	Yan_2020	GSE149715	10x-3'-v2	3'	Purified ACs: Vsx2-cre-GFP + CD133-APC and CD73-PE
MouseACS10	P19	Male and Female	Yan et al (2020)	Yan_2020	GSE149715	10x-3'-v2	3'	Purified ACs: Vsx2-cre-GFP + CD133-APC and CD73-PE
MouseACS2	P19	Male and Female	Yan et al (2020)	Yan_2020	GSE149715	10x-3'-v2	3'	Purified ACs: Vsx2-cre-GFP + CD133-APC and CD73-PE
MouseACS3	P19	Male and Female	Yan et al (2020)	Yan_2020	GSE149715	10x-3'-v2	3'	Purified ACs: Vsx2-cre-GFP + CD133-APC and CD73-PE
MouseACS4	P19	Male and Female	Yan et al (2020)	Yan_2020	GSE149715	10x-3'-v2	3'	Purified ACs: Vsx2-cre-GFP + CD133-APC and CD73-PE
MouseACS5	P19	Male and Female	Yan et al (2020)	Yan_2020	GSE149715	10x-3'-v2	3'	Purified ACs: Vsx2-cre-GFP + CD133-APC and CD73-PE
MouseACS6	P19	Male and Female	Yan et al (2020)	Yan_2020	GSE149715	10x-3'-v2	3'	Purified ACs: Vsx2-cre-GFP + CD133-APC and CD73-PE
MouseACS7	P19	Male and Female	Yan et al (2020)	Yan_2020	GSE149715	10x-3'-v2	3'	Purified ACs: Vsx2-cre-GFP + CD133-APC and CD73-PE
MouseACS8	P19	Male and Female	Yan et al (2020)	Yan_2020	GSE149715	10x-3'-v2	3'	Purified ACs: Vsx2-cre-GFP + CD133-APC and CD73-PE
MouseACS9	P19	Male and Female	Yan et al (2020)	Yan_2020	GSE149715	10x-3'-v2	3'	Purified ACs: Vsx2-cre-GFP + CD133-APC and CD73-PE
Bipolar1	P17	Male and Female	Shekhar et al (2016)	Shekhar_2016	GSE81904	Drop-seq		Purified BCs: Vsx2-GFP
Bipolar2	P17	Male and Female	Shekhar et al (2016)	Shekhar_2016	GSE81904	Drop-seq		Purified BCs: Vsx2-GFP
Bipolar3	P17	Male and Female	Shekhar et al (2016)	Shekhar_2016	GSE81904	Drop-seq		Purified BCs: Vsx2-GFP
Bipolar4	P17	Male and Female	Shekhar et al (2016)	Shekhar_2016	GSE81904	Drop-seq		Purified BCs: Vsx2-GFP
Bipolar5	P17	Male and Female	Shekhar et al (2016)	Shekhar_2016	GSE81904	Drop-seq		Purified BCs: Vsx2-GFP
Bipolar6	P17	Male and Female	Shekhar et al (2016)	Shekhar_2016	GSE81904	Drop-seq		Purified BCs: Vsx2-GFP
aRGC1	P56	Male and Female	Tran et al (2019)	Tran_2019	GSE133382	10x-3'-v2	3'	Purified RGCs: C57BL6/J CD90+ FACS and Vglut2-cre; Thy1STP15 CD90.2+; YFP+ FACS
aRGC10	P56	Male and Female	Tran et al (2019)	Tran_2019	GSE133382	10x-3'-v2	3'	Purified RGCs: C57BL6/J CD90+ FACS and Vglut2-cre; Thy1STP15 CD90.2+; YFP+ FACS
aRGC2	P56	Male and Female	Tran et al (2019)	Tran_2019	GSE133382	10x-3'-v2	3'	Purified RGCs: C57BL6/J CD90+ FACS and Vglut2-cre; Thy1STP15 CD90.2+; YFP+ FACS
aRGC3	P56	Male and Female	Tran et al (2019)	Tran_2019	GSE133382	10x-3'-v2	3'	Purified RGCs: C57BL6/J CD90+ FACS and Vglut2-cre; Thy1STP15 CD90.2+; YFP+ FACS
aRGC4	P56	Male and Female	Tran et al (2019)	Tran_2019	GSE133382	10x-3'-v2	3'	Purified RGCs: C57BL6/J CD90+ FACS and Vglut2-cre; Thy1STP15 CD90.2+; YFP+ FACS
aRGC5	P56	Male and Female	Tran et al (2019)	Tran_2019	GSE133382	10x-3'-v2	3'	Purified RGCs: C57BL6/J CD90+ FACS and Vglut2-cre; Thy1STP15 CD90.2+; YFP+ FACS
aRGC6	P56	Male and Female	Tran et al (2019)	Tran_2019	GSE133382	10x-3'-v2	3'	Purified RGCs: C57BL6/J CD90+ FACS and Vglut2-cre; Thy1STP15 CD90.2+; YFP+ FACS
aRGC7	P56	Male and Female	Tran et al (2019)	Tran_2019	GSE133382	10x-3'-v2	3'	Purified RGCs: C57BL6/J CD90+ FACS and Vglut2-cre; Thy1STP15 CD90.2+; YFP+ FACS
aRGC8	P56	Male and Female	Tran et al (2019)	Tran_2019	GSE133382	10x-3'-v2	3'	Purified RGCs: C57BL6/J CD90+ FACS and Vglut2-cre; Thy1STP15 CD90.2+; YFP+ FACS
aRGC9	P56	Male and Female	Tran et al (2019)	Tran_2019	GSE133382	10x-3'-v2	3'	Purified RGCs: C57BL6/J CD90+ FACS and Vglut2-cre; Thy1STP15 CD90.2+; YFP+ FACS
Pten_sub_CtCre1	P28-P84	Male and Female	Jacobi et al (2022)	Jacobi_2022	GSE201254	10x-3'-v2	3'
Pten_sub_CtCre2	P28-P84	Male and Female	Jacobi et al (2022)	Jacobi_2022	GSE201254	10x-3'-v2	3'
Pten_sub_CtNoCreP1	P28-P84	Male and Female	Jacobi et al (2022)	Jacobi_2022	GSE201254	10x-3'-v2	3'
Pten_sub_CtNoCrePSC1	P28-P84	Male and Female	Jacobi et al (2022)	Jacobi_2022	GSE201254	10x-3'-v2	3'
rgc_T2	P63	2Male 2Female (8 eyes)	Ma et al (2023)	Ma_2023		10x-3'-v3	3'	Vglut2/ ai9, no CMO
rgc_T4	P56	1Mmale 2Female (6 eyes)	Ma et al (2023)	Ma_2023		10x-CellPlex	3'
rgc_T5	P63	1Male 2Female (6 eyes)	Ma et al (2023)	Ma_2023		10x-CellPlex	3'
rgc_T7_MPTK_1	P49	3Male (6 eyes)	Ma et al (2023)	Ma_2023		10x-CellPlex	3'
rgc_T8_MPTK_2	P84	3Male (3 single eye)	Ma et al (2023)	Ma_2023		10x-CellPlex	3'
rgc_T9_MPTK_3	P77	3Male 3Female (6 single eye)	Ma et al (2023)	Ma_2023		10x-CellPlex	3'
CTRLC57AllOther1	P42-P56	Male	Benhar et al (2023)	Benhar_2023	GSE199317	10x-3'-v2	3'
CTRLC57AllOther2	P42-P56	Male	Benhar et al (2023)	Benhar_2023	GSE199317	10x-3'-v2	3'
CtC57GLAST	P42-P56	Male	Benhar et al (2023)	Benhar_2023	GSE199317	10x-3'-v2	3'
CtrlC57Cd45Cd140aR1	P42-P56	Male	Benhar et al (2023)	Benhar_2023	GSE199317	10x-3'-v2	3'
CtrlC57Cd45Cd140aR2	P42-P56	Male	Benhar et al (2023)	Benhar_2023	GSE199317	10x-3'-v2	3'
CtrlC57RPECD45RPE	P56	Male	Benhar et al (2023)	Benhar_2023	GSE199317	10x-3'-v2	3'
CtrlGlast	P42-P56	Male	Benhar et al (2023)	Benhar_2023	GSE199317	10x-3'-v2	3'
CtrlRGCimmuneR1	P42-P56	Male	Benhar et al (2023)	Benhar_2023	GSE199317	10x-3'-v2	3'
CtrlRGCimmuneR2	P42-P56	Male and Female	Benhar et al (2023)	Benhar_2023	GSE199317	10x-3'-v2	3'
